# Decoding optimal ligand design for multicomponent condensates

**DOI:** 10.1101/2023.03.13.532222

**Authors:** Sarasi K. K. Galagedera, Thuy P. Dao, Suzanne E. Enos, Antara Chaudhuri, Jeremy D. Schmit, Carlos A. Castañeda

## Abstract

Biomolecular condensates form via multivalent interactions among key macromolecules and are regulated through ligand binding and/or post-translational modifications. One such modification is ubiquitination, the covalent addition of ubiquitin (Ub) or polyubiquitin chains to target macromolecules for various cellular processes. Specific interactions between polyubiquitin chains and partner proteins, including hHR23B, NEMO, and UBQLN2, regulate condensate assembly or disassembly. Here, we used a library of designed polyubiquitin hubs and UBQLN2 as model systems for determining the driving forces of ligand-mediated phase transitions. Perturbations to the UBQLN2-binding surface of Ub or deviations from the optimal spacing between Ub units reduce the ability of hubs to modulate UBQLN2 phase behavior. By developing an analytical model that accurately described the effects of different hubs on UBQLN2 phase diagrams, we determined that introduction of Ub to UBQLN2 condensates incurs a significant inclusion energetic penalty. This penalty antagonizes the ability of polyUb hubs to scaffold multiple UBQLN2 molecules and cooperatively amplify phase separation. Importantly, the extent to which polyubiquitin hubs can promote UBQLN2 phase separation are encoded in the spacings between Ub units as found for naturally-occurring chains of different linkages and designed chains of different architectures, thus illustrating how the ubiquitin code regulates functionality via the emergent properties of the condensate. We expect our findings to extend to other condensates necessitating the consideration of ligand properties, including concentration, valency, affinity, and spacing between binding sites in studies and designs of condensates.

**Highlights:** ● There is an optimal polyUb ligand architecture/design that promotes multicomponent phase separation, as polyUb hubs whose Ub units are too close together or too far apart are not effective drivers of phase separation for either UBQLN2 450-624 or full-length UBQLN2.

● Theoretical modeling reveals that Ub incurs a significant inclusion energetic penalty that is balanced by polyUb’s ability to act as a hub to amplify UBQLN2-UBQLN2 interactions that facilitate phase separation.

● Naturally-occurring M1-linked polyUb chains are optimized to maximize phase separation with UBQLN2.

● Different linkages used in the Ub code deliver biochemical information via Ub-Ub spacing, whereby different outcomes are regulated by the emergent properties of Ub-containing biomolecular condensates.

**Significance:** Biomolecular condensates are essential for cellular processes and are linked to human diseases when dysregulated. These condensates likely assemble via phase transitions of a few key driver macromolecules and are further modulated by the interactions with ligands. Previous work showed that ligands with one binding site inhibit driver phase transitions whereas ligand hubs comprising several identical binding sites to drivers promote phase transitions. Here, using a library of designed ligand hubs with decreasing or increasing spacings between binding sites and altered binding affinities with drivers, we employ theory and experiments to establish a set of rules that govern how ligand hubs affect driver phase transitions. Our findings reveal that effects of macromolecules can be manipulated through emergent properties of condensates.
