## Supplementary material for "Decoding optimal ligand design for multicomponent condensates": Table S5

### Sheet: HT6-Ub
SEC-MALS-SAXS Data Collection and Analysis
			1	2	3	4	5	6	7	8	9	10	11	12	13	14	15	16	17
(a) Sample details
1	Organism		Homo sapiens	Homo sapiens	Homo sapiens	Homo sapiens	Homo sapiens	Homo sapiens	Homo sapiens	Homo sapiens	Homo sapiens	Homo sapiens	Homo sapiens	Homo sapiens	Homo sapiens	Homo sapiens	Homo sapiens	Homo sapiens	Homo sapiens
2	Source (Catalogue No or references)		Expressed in E. coli (this work)	Expressed in E. coli (this work)	Expressed in E. coli (this work)	Expressed in E. coli (this work)	Expressed in E. coli (this work)	Expressed in E. coli (this work)	Expressed in E. coli (this work)	Expressed in E. coli (this work)	Expressed in E. coli (this work)	Expressed in E. coli (this work)	Expressed in E. coli (this work)	Expressed in E. coli (this work)	Expressed in E. coli (this work)	Expressed in E. coli (this work)	Expressed in E. coli (this work)	Expressed in E. coli (this work)	Expressed in E. coli (this work)
3	Description: sequence (including Uniprot ID + uncleaved tags), bound ligands/modifications, etc		HT6-(GS)-Ub (see methods)	HT6-(GS)2-Ub (see methods)	HT6-(GS)4-Ub (see methods)	HT6-(GS)10-Ub (see methods)	HT6-(GS)25-Ub (see methods)	HT6-(GS)50-Ub (see methods)	HT6-(PA)-Ub (see methods)	HT6-(PA)2-Ub (see methods)	HT6-(PA)4-Ub (see methods)	HT6-(PA)10-Ub (see methods)	HT6-(PA)25-Ub (see methods)	HT6-(GS)-Ub with 200 mM NaCl	HT6-(GS)4-Ub with 200 mM NaCl	HT6-(GS)10-Ub with 200 mM NaCl	HT6-(PA)-Ub with 200 mM NaCl	HT6-(PA)4-Ub with 200 mM NaCl	HT6-(PA)10-Ub with 200 mM NaCl
4	Extinction coefficient ε in M-1 cm-1 (wavelength in nm)		6990 (280)	6990 (280)	6990 (280)	6990 (280)	6990 (280)	6990 (280)	6990 (280)	6990 (280)	6990 (280)	6990 (280)	6990 (280)	6990 (280)	6990 (280)	6990 (280)	6990 (280)	6990 (280)	6990 (280)
5	Molecular mass M of the tetramer from chemical composition (kDa)		51.272	51.88	53	56.46	65.1	79.52	51.368	52.04	53.384	57.424	67.51	51.272	53	56.46	51.368	53.384	57.424
6	For SEC-SAXs, loading volume/concentration (mg/mL), injection volume (µL), flow rate (ml/min)		4.68, 300, 0.6	4.63, 200, 0.6	4.53, 300, 0.6	4.25, 300, 0.6	3.69, 200, 0.6	3.02, 300, 0.6	4.67, 300, 0.6	4.61, 300, 0.6	4.50, 300, 0.6	4.18, 300, 0.6	3.55, 300, 0.6	4.68, 300, 0.6	4.53, 300, 0.6	4.25, 300, 0.6	4.67, 300, 0.6	4.50, 300, 0.6	4.18, 300, 0.6
7	Solevnt compotision and source		pH 6.8 20 mM NaPhos, 0.5 mM EDTA, 0.02% NaN3	pH 6.8 20 mM NaPhos, 0.5 mM EDTA, 0.02% NaN3	pH 6.8 20 mM NaPhos, 0.5 mM EDTA, 0.02% NaN3	pH 6.8 20 mM NaPhos, 0.5 mM EDTA, 0.02% NaN3	pH 6.8 20 mM NaPhos, 0.5 mM EDTA, 0.02% NaN3	pH 6.8 20 mM NaPhos, 0.5 mM EDTA, 0.02% NaN3	pH 6.8 20 mM NaPhos, 0.5 mM EDTA, 0.02% NaN3	pH 6.8 20 mM NaPhos, 0.5 mM EDTA, 0.02% NaN3	pH 6.8 20 mM NaPhos, 0.5 mM EDTA, 0.02% NaN3	pH 6.8 20 mM NaPhos, 0.5 mM EDTA, 0.02% NaN3	pH 6.8 20 mM NaPhos, 0.5 mM EDTA, 0.02% NaN3	pH 6.8 20 mM NaPhos, 200 mM NaCl, 0.5 mM EDTA, 0.02% NaN3	pH 6.8 20 mM NaPhos, 200 mM NaCl, 0.5 mM EDTA, 0.02% NaN3	pH 6.8 20 mM NaPhos, 200 mM NaCl, 0.5 mM EDTA, 0.02% NaN3	pH 6.8 20 mM NaPhos, 200 mM NaCl, 0.5 mM EDTA, 0.02% NaN3	pH 6.8 20 mM NaPhos, 200 mM NaCl, 0.5 mM EDTA, 0.02% NaN3	pH 6.8 20 mM NaPhos, 200 mM NaCl, 0.5 mM EDTA, 0.02% NaN3
(b) SAXS data collection parameters
1	Source, instrument and description for reference	BioCAT facility at the Advanced Photon Source beamline 18ID with Pilatus3 X 1M (Dectris) detector
2	Wavelength (Å)	1.033
3	Beam geomatry (size, sample-to-detector distance)	150 (h) x 25 (v) focused at the detector
4	Camera Length (m)	3.658
5	q-measurement range (Å-1)	0.003-0.35
6	Absolute scaling method	Glassy Carbon, NIST SRM 3600
7	Basis for normalization to constant counts	To transmitted intensity by beam-stop counter
8	Method for monitoring radiation damage, X-ray dose where relevant	Automated frame-by-frame comparison of relevant regions using CORMAP (Franke et al., 2015) implemented in BioXTAS RAW
9	Exposure time, number of exposures	0.5 s exposure time with a 2 s total exposure period (0.5 s on, 1.5 s off) of entire SEC elution
10	Sample configuration including path length and flow rate where relevant	SEC-MALS-SAXS. Size separation used a Superdex 200 10/300 Increase column and a 1260 Infinity II HPLC (Agilent Technologies). UV data was measured in the Agilent, and MALS-DLS-RI data by DAWN HELEOS-II (17 MALS + 1 DLS channels) and Optilab T-rEX (RI) instruments (Wyatt Technology). SAXS data was measured in a sheath-flow cell (Kirby et al., 2016), effective path length 0.542 mm.
11	Sample temperature (ºC)	20
(c) Software employed for SAXS data reduction, analysis and interpretation
1	SAXS data reduction	Radial averaging; frame comparison, averaging, and subtraction done using BioXTAS RAW 2.1.1 (Hopkins et al., 2017)
2	Calculation of ε from sequence	ProtParam (ExPASy)
3	Basic analyses: Guinier, M.W., P(r), scattering particle volume (e.g. Porod volume VP or volume of correlation Vc)	Guinier fit and M.W. using BioXTAS RAW, P(r) function using GNOM (Svergun, 1992). RAW uses MoW and Vc M.W. methods (Piiadov et al., 2019; Rambo and Tainer, 2013)
4	MALS-DLS-RI analysis	Astra 7 (Wyatt)
(d) Structural parameters			HT6-(GS)-Ub	HT6-(GS)2-Ub	HT6-(GS)4-Ub	HT6-(GS)10-Ub	HT6-(GS)25-Ub	HT6-(GS)50-Ub	HT6-(PA)-Ub	HT6-(PA)2-Ub	HT6-(PA)4-Ub	HT6-(PA)10-Ub	HT6-(PA)25-Ub	HT6-(GS)-Ub with 200 mM NaCl	HT6-(GS)4-Ub with 200 mM NaCl	HT6-(GS)10-Ub with 200 mM NaCl	HT6-(PA)-Ub with 200 mM NaCl	HT6-(PA)4-Ub with 200 mM NaCl	HT6-(PA)10-Ub with 200 mM NaCl
	Guinier Analysis
1	I(0) (cm-1)		0.0303 ± 0.000031	0.0237 ± 0.00006461	0.0216 ± 0.000025	0.015 ± 0.000027	0.0169 ± 0.0001407	3.7679 ± 0.003859	0.0267 ± 0.000038	0.0156 ± 0.00005629	3.1370 ± 0.002608	0.0253 ± 0.00004198	0.0108 ± 0.00005776	0.011 ± 0.00003066	0.0253 ± 0.00005458	0.0361 ± 0.00006781	0.0359 ± 0.00007391	0.0217 ± 0.00008156	0.0298 ± 0.00005812
2	Rg (Å)		37.1 ± 0.06	36.7532 ± 0.1728	37.65 ± 0.07	39.74 ± 0.12	47.0239 ± 0.6244	56.31 ± 0.09	36.98 ± 0.09	38.026 ± 0.239	40.80 ± 0.06	50.52 ± 0.14	62.61 ± 0.23	36.16 ± 0.1758	37.7727 ± 0.1371	41.1592 ± 0.1255	36.8474 ± 0.1241	41.0468 ± 0.2644	50.78 ± 0.1642
3	q-range (Å-1)		0.00465 - 0.03553	0.0027 - 0.03533	0.00453 - 0.03541	0.00453 - 0.03293	0.00383 - 0.02824	0.00279 - 0.02375	0.00465 - 0.03553	0.00365 - 0.03406	0.00268 - 0.03183	0.00268 - 0.02623	0.00265 - 0.02105	0.0027 - 0.0359	0.00383 - 0.03476	0.00667 - 0.03193	0.00525 - 0.03618	0.00326 - 0.03136	0.0027 - 0.0254
4	Quality-of-fit parameter (with definition)		0.9967 (r2)	0.8223 (r2)	0.9957 (r2)	0.9916 (r2)	0.9416 (r2)	0.9802 (r2)	0.9951 (r2)	0.9117 (r2)	0.9969 (r2)	0.9919 (r2)	0.8758 (r2)	0.9382 (r2)	0.9934 (r2)	0.9974 (r2)	0.9959 (r2)	0.9626 (r2)	0.9931 (r2)
5	M from MALS (kDa)		51.3	50.2	51.6	53.7	58.5	80	50.5	50.2	53.2	54.3	54.2	48.8	50.2	53	48.7	50.4	53.2
	P(r) analysis
6	I(0) (cm-1)		0.03 ± 0.000036	0.02 ± 0.0000714	0.02 ± 0.000029	0.02 ± 0.000027	0.02 ± 0.000157	3.8 ± 0.00432	0.03 ± 0.0000368	0.02 ± 0.0000622	3.15 ± 0.00265	0.03 ± 0.0000481	0.01 ± 0.0000684	0.01 ± 0.0000268	0.03 ± 0.0000578	0.04 ± 0.0000668	0.04 ± 0.0000825	0.0217 ± 0.0000816	0.03 ± 0.000062
7	Rg (Å)		38.19 ± 0.09	38.08 ± 0.19	38.89 ± 0.10	41.37 ± 0.14	51.01 ± 0.66	58.7 ± 0.15	38.12 ± 0.08	39.88 ± 0.26	42.0 ± 0.06	52.29 ± 0.20	66.24 ± 0.36	37.75 ± 0.12	38.73 ± 0.14	42.32 ± 0.14	37.81 ± 0.14	42.67 ± 0.242	52.81 ± 0.2059
8	dmax (Å)		140	137	143	148	193	227	129	150	144	184	249	126	128	142	124	147	190
9	q-range (Å-1)		0.0047 - 0.4163	0.0027 - 0.3327	0.0045 - 0.4163	0.0045 - 0.4163	0.0038 - 0.3327	0.0028 - 0.4163	0.0047 - 0.4163	0.0036 -0.4203	0.0027 - 0.4222	0.0027 - 0.4222	0.0027 - 0.4157	0.0027 - 0.3327	0.0038 - 0.3327	0.0067 - 0.3327	0.0052 - 0.3327	0.0033 - 0.3327	0.0027 - 0.3327
10	Quality-of-fit parameter (with definition)		0.9044 (chi2)	0.972 (chi2)	0.9591 (chi2)	0.9439 (chi2)	1.002 (chi2)	0.7516 (chi2)	0.9642 (chi2)	0.8739 (chi2)	1.0999 (chi2)	0.876 (chi2)	0.8808 (chi2)	1.0713 (chi2)	1.0156 (chi2)	1.0166 (chi2)	1.059 (chi2)	1.0607 (chi2)	1.0039 (chi2)

### Sheet: M1 series
SEC-MALS-SAXS Data Collection and Analysis
			1	2	3	4	5	6
(a) Sample details
1	Organism		Homo sapiens	Homo sapiens	Homo sapiens	Homo sapiens	Homo sapiens	Homo sapiens
2	Source (Catalogue No or references)		Expressed in E. coli (this work)	Expressed in E. coli (this work)	Expressed in E. coli (this work)	Expressed in E. coli (this work)	Expressed in E. coli (this work)	Expressed in E. coli (this work)
3	Description: sequence (including Uniprot ID + uncleaved tags), bound ligands/modifications, etc		M1(1-72)	M1(1-73)	M1(1-74)	M1(1-76)-PS(GS)4	M1(1-74)-A(EA3K)3A	M1(1-74)-A(EA3K)6A
4	Extinction coefficient ε in M-1 cm-1 (wavelength in nm)		5960 (280)	5960 (280)	5960 (280)	5960 (280)	5960 (280)	5960 (280)
5	Molecular mass M of the tetramer from chemical composition (kDa)		33, 054	33, 394	33, 863	36, 487	38, 524	61830
6	For SEC-SAXs, loading volume/concentration (mg/mL), injection volume (µL), flow rate (ml/min)		7.26, 300, 0.6	7.19, 300, 0.6	7.09, 300, 0.6	6.58, 300, 0.6	6.23, 300, 0.6	3.88, 300, 0.6
7	Solevnt compotision and source		pH 6.8 20 mM NaPhos, 0.5 mM EDTA, 0.02% NaN3	pH 6.8 20 mM NaPhos, 0.5 mM EDTA, 0.02% NaN3	pH 6.8 20 mM NaPhos, 0.5 mM EDTA, 0.02% NaN3	pH 6.8 20 mM NaPhos, 0.5 mM EDTA, 0.02% NaN3	pH 6.8 20 mM NaPhos, 0.5 mM EDTA, 0.02% NaN3	pH 6.8 20 mM NaPhos, 0.5 mM EDTA, 0.02% NaN3
(b) SAXS data collection parameters
1	Source, instrument and description for reference	BioCAT facility at the Advanced Photon Source beamline 18ID with Pilatus3 X 1M (Dectris) detector
2	Wavelength (Å)	1.033
3	Beam geomatry (size, sample-to-detector distance)	150 (h) x 25 (v) focused at the detector
4	Camera Length (m)	3.658
5	q-measurement range (Å-1)	0.003-0.35
6	Absolute scaling method	Glassy Carbon, NIST SRM 3600
7	Basis for normalization to constant counts	To transmitted intensity by beam-stop counter
8	Method for monitoring radiation damage, X-ray dose where relevant	Automated frame-by-frame comparison of relevant regions using CORMAP (Franke et al., 2015) implemented in BioXTAS RAW
9	Exposure time, number of exposures	0.5 s exposure time with a 2 s total exposure period (0.5 s on, 1.5 s off) of entire SEC elution
10	Sample configuration including path length and flow rate where relevant	SEC-MALS-SAXS. Size separation used a Superdex 200 10/300 Increase column and a 1260 Infinity II HPLC (Agilent Technologies). UV data was measured in the Agilent, and MALS-DLS-RI data by DAWN HELEOS-II (17 MALS + 1 DLS channels) and Optilab T-rEX (RI) instruments (Wyatt Technology). SAXS data was measured in a sheath-flow cell (Kirby et al., 2016), effective path length 0.542 mm.
11	Sample temperature (ºC)	20
(c) Software employed for SAXS data reduction, analysis and interpretation
1	SAXS data reduction	Radial averaging; frame comparison, averaging, and subtraction done using BioXTAS RAW 2.1.1 (Hopkins et al., 2017)
2	Calculation of ε from sequence	ProtParam (ExPASy)
3	Basic analyses: Guinier, M.W., P(r), scattering particle volume (e.g. Porod volume VP or volume of correlation Vc)	Guinier fit and M.W. using BioXTAS RAW, P(r) function using GNOM (Svergun, 1992). RAW uses MoW and Vc M.W. methods (Piiadov et al., 2019; Rambo and Tainer, 2013)
4	MALS-DLS-RI analysis	Astra 7 (Wyatt)
(d) Structural parameters			M1(1-72)	M1(1-73)	M1(1-74)	M1(1-76)-PS(GS)4	M1(1-74)-A(EA3K)3A	M1(1-74)-A(EA3K)6A
	Guinier Analysis
1	I(0) (cm-1)		0.0217 ± 0.00004439	0.0198 ± 0.00002596	0.0201 ± 0.00003204	0.0227 ± 0.0000374	0.0165 ± 0.00004766	0.0113 ± 0.0001583
2	Rg (Å)		32.0311 ± 0.11	33.0860 ± 0.0749	32.2058 ± 0.0888	34.0427± 0.0977	42.0649 ± 0.1953	51.8405 ± 1.1769
3	q-range (Å-1)		0.00587 to 0.0416	0.00414 to 0.03987	0.00266 to 0.04086	0.00266 to 0.03839	0.00587 to 0.03171	0.00553 - 0.02511
4	Quality-of-fit parameter (with definition)		0.9964 (r2)	0.9879 (r2)	0.9781 (r2)	0.9744 (r2)	0.9865(r2)	0.8629 (r2)
5	M from MALS (kDa)		30.8	31.3	32.1	34.7	36.2	40
	P(r) analysis
6	I(0) (cm-1)		0.02 ± 0.0000495	0.02 ± 0.0000311	0.02 ± 0.0000386	0.02 ± 0.0000516	0.02 ± 0.0000651	0.01 ± 0.000174
7	Rg (Å)		34.09 ± 0.15	35.08 ± 0.12	33.76 ± 0.11	35.73 ± 0.17	45.25 ± 0.4	56.19 ± 1.42
8	dmax (Å)		125	128	122	139	182	212
9	q-range (Å-1)		0.0047 - 0.4163	0.0041 - 0.4203	0.0027 - 0.4203	0.0027 - 0.4203	0.0059 - 0.4203	0.0055 - 0.3327
10	Quality-of-fit parameter (with definition)		0.8108 (chi2)	0.8281 (chi2)	0.8017 (chi2)	0.8967 (chi2)	0.7779 (chi2)	1.0701 (chi2)
